# Sustainable Regeneration of 20 Aminoacyl-tRNA Synthetases in a Reconstituted System Toward Self-Synthesizing Artificial Systems

**DOI:** 10.1101/2024.10.03.616507

**Authors:** Katsumi Hagino, Keiko Masuda, Yoshihiro Shimizu, Norikazu Ichihashi

## Abstract

In vitro construction of self-reproducible artificial systems is a major challenge in bottom-up synthetic biology. Here, we developed a reconstituted system capable of sustainably regenerating all 20 aminoacyl-tRNA synthetases (aaRSs), which are major components of the translation system. To achieve this, we needed five types of improvements: 1) optimization of aaRS sequences for efficient translation, 2) optimization of the composition of the translation system to enhance translation, 3) employment of another bacterial AlaRS and SerRS to improve each aminoacylation activity, 4) diminishing the translational inhibition caused by certain aaRS sequences by codon optimization and EF-P addition, and 5) balancing the DNA concentrations of 20 aaRSs to match each requirement. After these improvements, we succeeded in the sustainable regeneration of all 20 aaRSs for up to 20 cycles of 2.5-fold serial dilutions. These methodologies and results provide a substantial advancement toward the realization of self-reproducible artificial systems.
