## Supplemental information 2 for "Sustainable Regeneration of 20 Aminoacyl-tRNA Synthetases in a Reconstituted System Toward Self-Synthesizing Artificial Systems"

### Sheet: Sheet1
Coding Protein	Backbone vector	Insert sequence (T7 promoter ~ Stop codon)
AlaRS	pET21	TAATACGACTCACTATAGGGGAATTGTGAGCGGATAACAATTCCCCTCTAGAAATAATTTTGTTTAACTTTAAGAAGGAGATATACATATGCATCATCATCATCATCATCACCATCACGGATCCGCATGCGATGACGATGACAAAAGCAACAGCACCGCTGAGATCCGTCAGGCGTTTCTCGACTTTTTCCATAGTAAGGGACATCAGGTAGTTGCCAGCAGCTCCCTGGTACCCCATAACGACCCAACTTTGTTGTTTACCAACGCCGGGATGAACCAGTTCAAGGATGTGTTCCTTGGGCTCGACAAGCGTAATTATTCCCGCGCTACCACTTCCCAACGCTGCGTGCGTGCGGGTGGTAAACACAACGACCTGGAAAACGTCGGTTACACCGCGCG…
ArgRS	pET21	TAATACGACTCACTATAGGGGAATTGTGAGCGGATAACAATTCCCCTCTAGAAATAATTTTGTTTAACTTTAAGAAGGAGATATACCATGGGCCATCATCATCATCATCATCATCATCATCACAGCAGCGGCCATATCGAAGGTCGTCATATGAATATTCAGGCTCTTCTCTCAGAAAAAGTCCGTCAGGCCATGATTGCGGCAGGCGCGCCTGCGGATTGCGAACCGCAGGTTCGTCAGTCAGCAAAAGTTCAGTTCGGCGACTATCAGGCTAACGGCATGATGGCAGTTGCTAAAAAACTGGGTATGGCACCGCGACAATTAGCAGAGCAGGTGCTGACTCATCTGGATCTTAACGGTATCGCCAGCAAAGTTGAGATCGCCGGTCCAGGCTTTATC…
AsnRS	pET21	TAATACGACTCACTATAGGGGAATTGTGAGCGGATAACAATTCCCCTCTAGAAATAATTTTGTTTAACTTTAAGAAGGAGATATACATATGAGAGGATCGCATCACCATCACCATCACGGATCCATGAGCGTTGTGCCTGTAGCCGACGTACTCCAGGGCCGTGTAGCCGTTGACAGCGAAGTCACCGTGCGCGGATGGGTACGTACCCGCCGAGATTCAAAAGCTGGCATCTCCTTCCTCGCCGTTTATGACGGTTCCTGCTTTGATCCTGTACAGGCTGTCATCAATAATTCTCTGCCCAATTACAATGAAGACGTCCTGCGTCTGACCACCGGCTGCTCGGTCATTGTGACGGGTAAAGTCGTGGCGTCGCCGGGCCAGGGGCAACAATTTGAAAT…
CysRS	pET21	TAATACGACTCACTATAGGGGAATTGTGAGCGGATAACAATTCCCCTCTAGAAATAATTTTGTTTAACTTTAAGAAGGAGATATACATATGCTAAAAATCTTCAATACTCTGACACGCCAAAAAGAGGAATTTAAGCCTATTCACGCCGGGGAAGTCGGCATGTACGTGTGTGGAATCACCGTTTACGATCTCTGTCATATCGGTCACGGGCGTACCTTTGTTGCTTTTGACGTGGTTGCGCGCTATCTGCGTTTCCTCGGCTATAAACTGAAGTATGTGCGCAACATTACCGATATCGACGACAAAATCATCAAACGCGCCAATGAAAATGGCGAAAGCTTTGTGGCGATGGTGGATCGCATGATCGCCGAAATGCACAAAGATTTTGATGCTTTGAA…
GlnRS	pET21	TAATACGACTCACTATAGGGGAATTGTGAGCGGATAACAATTCCCCTCTAGAAATAATTTTGTTTAACTTTAAGAAGGAGATATACATATGAGTGAGGCAGAAGCCCGCCCGACTAACTTTATCCGTCAGATCATCGATGAAGATCTGGCCAGTGGTAAGCACACCACAGTACACACCCGTTTCCCGCCGGAGCCGAATGGCTATCTGCATATTGGCCATGCGAAATCTATCTGCCTGAACTTCGGGATCGCCCAGGACTATAAAGGCCAGTGCAACCTGCGTTTCGACGACACTAACCCGGTAAAAGAAGATATCGAGTATGTTGAGTCGATCAAAAACGACGTAGAGTGGTTAGGTTTTCACTGGTCTGGTAACGTCCGTTACTCCTCCGATTATTT…
GluRS	pET21	TAATACGACTCACTATAGGGGAATTGTGAGCGGATAACAATTCCCCTCTAGAAATAATTTTGTTTAACTTTAAGAAGGAGATATACATATGAAAATCAAAACTCGCTTCGCGCCAAGCCCAACAGGCTATCTGCACGTTGGCGGCGCGCGTACTGCTCTTTACTCCTGGCTTTTTGCACGTAACCACGGCGGTGAGTTCGTGCTGCGTATTGAAGACACCGATCTTGAGCGTTCCACGCCGGAAGCTATCGAAGCCATTATGGATGGCATGAACTGGCTGAGCCTGGAGTGGGATGAAGGTCCGTACTACCAGACCAAACGTTTTGATCGCTACAACGCGGTGATCGATCAGATGCTGGAAGAGGGCACTGCTTATAAATGCTATTGCTCTAAAGAGCG…
GlyRS	pET21	TAATACGACTCACTATAGGGGAATTGTGAGCGGATAACAATTCCCCTCTAGAAATAATTTTGTTTAACTTTAAGAAGGAGATATACATATGCAAAAGTTTGATACCAGGACCTTCCAGGGCTTGATCCTGACCTTACAGGATTACTGGGCTCGCCAGGGCTGCACCATTGTTCAACCATTGGACATGGAAGTCGGCGCGGGAACCTCTCACCCAATGACCTGTCTGCGCGCGCTGGGGCCAGAACCGATGGCGGCTGCTTATGTTCAGCCTTCTCGTCGCCCGACCGATGGTCGCTACGGCGAAAACCCCAACCGTTTACAGCACTACTATCAGTTCCAGGTGGTCATTAAGCCATCGCCGGACAATATTCAGGAGCTGTACCTCGGTTCTCTGAAAGA…
HisRS	pET21	TAATACGACTCACTATAGGGGAATTGTGAGCGGATAACAATTCCCCTCTAGAAATAATTTTGTTTAACTTTAAGAAGGAGATATACATATGGCAAAAAACATTCAAGCCATTCGCGGCATGAACGATTACCTGCCTGGCGAAACGGCCATCTGGCAGCGCATTGAAGGCACACTGAAAAACGTGCTCGGCAGCTACGGTTACAGTGAAATCCGCTTGCCGATTGTAGAGCAGACCCCGCTATTCAAACGTGCGATTGGTGAAGTCACCGACGTGGTTGAAAAAGAGATGTACACCTTTGAGGATCGCAATGGCGACAGCCTGACTCTGCGCCCTGAAGGGACGGCGGGCTGTGTACGCGCCGGCATCGAGCATGGTCTTCTGTACAATCAGGAACAGCG…
IleRS	pET21	TAATACGACTCACTATAGGGGAATTGTGAGCGGATAACAATTCCCCTCTAGAAATAATTTTGTTTAACTTTAAGAAGGAGATATACATATGCATCATCATCATCATCACAGTGACTATAAATCAACCCTGAATTTGCCGGAAACAGGGTTCCCGATGCGTGGCGATCTCGCCAAGCGCGAACCCGGAATGCTGGCGCGTTGGACTGATGATGATCTGTACGGCATCATCCGTGCGGCTAAAAAAGGCAAAAAAACCTTCATTCTGCATGATGGCCCTCCTTATGCGAATGGCAGCATTCATATTGGTCACTCGGTTAACAAGATTCTGAAAGACATTATCGTGAAGTCCAAAGGGCTTTCCGGTTATGACTCGCCGTATGTGCCTGGCTGGGACTGCCA…
LeuRS	pET21	TAATACGACTCACTATAGGGGAATTGTGAGCGGATAACAATTCCCCTCTAGAAGGAGATGCTGCCATGCAAGAACAATACCGACCGGAAGAGATAGAATCCAAAGTACAGCTTCATTGGGATGAGAAGCGCACATTTGAAGTAACCGAAGACGAGAGCAAAGAGAAGTATTACTGCCTGTCTATGCTTCCCTATCCTTCTGGTCGACTACACATGGGCCACGTACGTAACTACACCATCGGTGACGTGATCGCCCGCTACCAGCGTATGCTGGGCAAAAACGTCCTGCAGCCGATCGGCTGGGACGCGTTTGGTCTGCCTGCGGAAGGCGCGGCGGTGAAAAACAACACCGCTCCGGCACCGTGGACGTACGACAACATCGCGTATATGAAAAACCAGC…
LysRS	pET21	TAATACGACTCACTATAGGGGAATTGTGAGCGGATAACAATTCCCCTCTAGAAATAATTTTGTTTAACTTTAAGAAGGAGATATACATATGTCTGAACAAGAAACACGGGGAGCCAATGAGGCTATTGATTTTAACGATGAACTGAGAAATCGCCGCGAAAAACTGGCGGCACTACGTCAGCAAGGTGTGGCGTTTCCCAATGATTTTCGCCGCGACCATACCTCTGACCAGTTGCACGAAGAGTTTGATGCGAAGGATAACCAGGAACTGGAATCCTTAAACATTGAAGTCTCGGTTGCTGGCCGAATGATGACCCGTCGTATCATGGGGAAAGCCTCCTTTGTAACGTTGCAGGATGTCGGTGGCCGTATTCAACTGTACGTTGCAAGAGATAGCCT…
MetRS	pET21	TAATACGACTCACTATAGGGGAATTGTGAGCGGATAACAATTCCCCTCTAGAAGGAGATCCTACTATGACTCAAGTCGCGAAGAAAATTCTGGTGACGTGCGCACTGCCGTACGCTAACGGCTCAATCCACCTCGGCCATATGCTGGAGCACATCCAGGCTGATGTCTGGGTCCGTTACCAGCGAATGCGCGGCCACGAGGTCAACTTCATCTGCGCCGACGATGCCCACGGTACACCGATCATGCTGAAAGCTCAGCAGCTTGGTATCACCCCGGAGCAGATGATTGGCGAAATGAGTCAGGAGCATCAGACTGATTTCGCAGGCTTTAACATCAGCTATGACAACTATCACTCGACGCACAGCGAAGAGAACCGCCAGTTGTCAGAACTTATCTACT…
PheRS	pET21	TAATACGACTCACTATAGGGGAATTGTGAGCGGATAACAATTCCCCTCTAGAAATAATTTTGTTTAACTTTAAGAAGGAGATATACATATGCATCATCATCATCATCATCACCATCACGGATCCGCATGCGATGACGATGACAAATCACATCTCGCAGAACTGGTTGCCAGTGCGAAGGCGGCCATTAGCCAGGCGTCAGATGTTGCCGCGTTAGATAATGTGCGCGTCGAATATTTGGGTAAAAAAGGGCACTTAACCCTTCAGATGACGACCCTGCGTGAGCTGCCGCCAGAAGAGCGTCCGGCAGCTGGTGCGGTTATCAACGAAGCGAAAGAGCAGGTTCAGCAGGCGCTGAATGCGCGTAAAGCGGAACTGGAAAGCGCTGCACTGAATGCGCG…
ProRS	pET21	TAATACGACTCACTATAGGGGAATTGTGAGCGGATAACAATTCCCCTCTAGAAATAATTTTGTTTAACTTTAAGAAGGAGATATACATATGCGTACTAGCCAATACCTGCTCTCCACTCTCAAGGAGACACCTGCCGACGCCGAGGTGATCAGCCATCAGCTGATGCTGCGCGCCGGGATGATCCGCAAGCTGGCCTCCGGGTTATATACCTGGCTGCCGACCGGCGTGCGCGTTCTGAAAAAAGTCGAAAACATCGTGCGTGAAGAGATGAACAACGCCGGTGCGATCGAGGTGTCGATGCCGGTGGTTCAGCCAGCCGATTTGTGGCAAGAGAGTGGTCGTTGGGAACAGTACGGTCCGGAACTGCTGCGTTTTGTTGACCGTGGCGAGCGTCCGTT…
SerRS	pET21	TAATACGACTCACTATAGGGGAATTGTGAGCGGATAACAATTCCCCTCTAGAAGGAGATATAAGCATGCTCGATCCCAATCTGCTGCGTAATGAGCCAGACGCAGTCGCTGAAAAACTGGCACGCCGGGGCTTTAAGCTGGATGTAGATAAGCTGGGCGCTCTTGAAGAGCGTCGTAAAGTATTGCAGGTCAAAACGGAAAACCTGCAAGCGGAGCGTAACTCCCGATCGAAATCCATTGGCCAGGCGAAAGCGCGCGGGGAAGATATCGAGCCTTTACGTCTGGAAGTGAACAAACTGGGCGAAGAGCTGGATGCAGCAAAAGCCGAGCTGGATGCTTTACAGGCTGAAATTCGCGATATCGCGCTGACCATCCCTAACCTGCCTGCAGATGAAGTGC…
ThrRS	pET21	TAATACGACTCACTATAGGGGAATTGTGAGCGGATAACAATTCCCCTCTAGAAATAATTTTGTTTAACTTTAAGAAGGAGATATACATATGCATCATCATCATCATCATCACCATCACGGATCCGATGACGATGACAAACCTGTTATAACTCTTCCTGATGGCAGCCAACGCCATTACGATCACGCTGTAAGCCCCATGGATGTTGCGCTGGACATTGGTCCAGGTCTGGCGAAAGCCTGTATCGCAGGGCGCGTTAATGGCGAACTGGTTGATGCTTGCGATCTGATTGAAAACGACGCACAACTGTCGATCATTACCGCCAAAGACGAAGAAGGTCTGGAGATCATTCGTCACTCCTGTGCGCACCTGTTAGGGCACGCGATTAAACAACTTTGGCC…
TrpRS	pET21	TAATACGACTCACTATAGGGGAATTGTGAGCGGATAACAATTCCCCTCTAGAAATAATTTTGTTTAACTTTAAGAAGGAGATATACATATGACTAAGCCCATCGTTTTTAGTGGCGCACAGCCCTCAGGTGAATTGACCATTGGTAACTACATGGGTGCGCTGCGTCAGTGGGTAAACATGCAGGATGACTACCATTGCATTTACTGTATCGTTGACCAACACGCGATCACCGTGCGCCAGGATGCACAGAAGCTGCGTAAAGCGACGCTGGATACGCTGGCCTTGTATCTGGCTTGTGGTATCGATCCTGAGAAAAGCACCATTTTTGTTCAGTCCCACGTGCCGGAACATGCACAGTTAGGCTGGGCACTGAACTGCTATACCTACTTCGGCGAACT…
TyrRS	pET21	TAATACGACTCACTATAGGGGAATTGTGAGCGGATAACAATTCCCCTCTAGAAATAATTTTGTTTAACTTTAAGAAGGAGATATACATATGGCAAGCAGTAACTTGATTAAACAATTGCAAGAGCGGGGGCTGGTAGCCCAGGTGACGGACGAGGAAGCGTTAGCAGAGCGACTGGCGCAAGGCCCGATCGCGCTCTATTGCGGCTTCGATCCTACCGCTGACAGCTTGCATTTGGGGCATCTTGTTCCATTGTTATGCCTGAAACGCTTCCAGCAGGCGGGCCACAAGCCGGTTGCGCTGGTAGGCGGCGCGACGGGTCTGATTGGCGACCCGAGCTTCAAAGCTGCCGAGCGTAAGCTGAACACCGAAGAAACTGTTCAGGAGTGGGTGGACAAAAT…
ValRS	pET21	TAATACGACTCACTATAGGGGAATTGTGAGCGGATAACAATTCCCCTCTAGAAGGAGATGGAAAAATGGAAAAGACATATAACCCACAAGATATCGAACAGCCGCTTTACGAGCACTGGGAAAAGCAGGGCTACTTTAAGCCTAATGGCGATGAAAGCCAGGAAAGTTTCTGCATCATGATCCCGCCGCCGAACGTCACCGGCAGTTTGCATATGGGTCACGCCTTCCAGCAAACCATCATGGATACCATGATCCGCTATCAGCGCATGCAGGGCAAAAACACCCTGTGGCAGGTCGGTACTGACCACGCCGGGATCGCTACCCAGATGGTCGTTGAGCGCAAGATTGCCGCAGAAGAAGGTAAAACCCGTCACGACTACGGCCGCGAAGCTTTCATCG…
MetRS (mod)	pET21	TAATACGACTCACTATAGGGGAATTGTGAGCGGATAACAATTCCCCTCTAGAAATAATTTTGTTTAACTTTAAGAAGGAGATATACATATGACTCAAGTAGCAAAGAAAATTCTGGTGACGTGCGCACTGCCGTACGCTAACGGCTCAATCCACCTCGGCCATATGCTGGAGCACATCCAGGCTGATGTCTGGGTCCGTTACCAGCGAATGCGCGGCCACGAGGTCAACTTCATCTGCGCCGACGATGCCCACGGTACACCGATCATGCTGAAAGCTCAGCAGCTTGGTATCACCCCGGAGCAGATGATTGGCGAAATGAGTCAGGAGCATCAGACTGATTTCGCAGGCTTTAACATCAGCTATGACAACTATCACTCGACGCACAGCGAAGAGAACCG…
LysRS (mod)	pET21	TAATACGACTCACTATAGGGGAAttGTGAGCGGATAACAATTCCCCTCTAGAAATAATTTTGTTTAACTTTAAGAAGGAGATATACATATGTCTGAACAAGAAACAAGAGGAGCCAATGAGGCTATTGATTTTAACGATGAACTGAGAAATCGCCGCGAAAAACTGGCGGCACTACGTCAGCAAGGTGTGGCGTTTCCCAATGATTTTCGCCGCGACCATACCTCTGACCAGTTGCACGAAGAGTTTGATGCGAAGGATAACCAGGAACTGGAATCCTTAAACATTGAAGTCTCGGTTGCTGGCCGAATGATGACCCGTCGTATCATGGGGAAAGCCTCCTTTGTAACGTTGCAGGATGTCGGTGGCCGTATTCAACTGTACGTTGCAAGAGATAGCCT…
ArgRS (mod)	pET21	TAATACGACTCACTATAGGGGAATTGTGAGCGGATAACAATTCCCCTCTAGAAATAATTTTGTTTAACTTTAAGAAGGAGATATACATATGCATCATCATCATCATCATCATCATCATCACAGCAGCGGCCATATCGAAGGTCGTCATATGAATATTCAGGCTCTTCTCTCAGAAAAAGTCCGTCAGGCCATGATTGCGGCAGGCGCGCCTGCGGATTGCGAACCGCAGGTTCGTCAGTCAGCAAAAGTTCAGTTCGGCGACTATCAGGCTAACGGCATGATGGCAGTTGCTAAAAAACTGGGTATGGCACCGCGACAATTAGCAGAGCAGGTGCTGACTCATCTGGATCTTAACGGTATCGCCAGCAAAGTTGAGATCGCCGGTCCAGGCTTTATCAA…
ProRS (mod)	pET21	TAATACGACTCACTATAGGGGAATTGTGAGCGGATAACAATTCCCCTCTAGAAATAATTTTGTTTAACTTTAAGAAGGAGATATACATATGAGAACTAGTCAATATCTACTCTCCACTCTCAAGGAGACACCTGCCGACGCCGAGGTGATCAGCCATCAGCTGATGCTGCGCGCCGGGATGATCCGCAAGCTGGCCTCCGGGTTATATACCTGGCTGCCGACCGGCGTGCGCGTTCTGAAAAAAGTCGAAAACATCGTGCGTGAAGAGATGAACAACGCCGGTGCGATCGAGGTGTCGATGCCGGTGGTTCAGCCAGCCGATTTGTGGCAAGAGAGTGGTCGTTGGGAACAGTACGGTCCGGAACTGCTGCGTTTTGTTGACCGTGGCGAGCGTCCGTT…
GlnRS (mod)	pET21	TAATACGACTCACTATAGGGGAATTGTGAGCGGATAACAATTCCCCTCTAGAAATAATTTTGTTTAACTTTAAGAAGGAGATATACATATGAGTGAAGCAGAAGCAAGACCGACTAACTTTATCCGTCAGATCATCGATGAAGATCTGGCCAGTGGTAAGCACACCACAGTACACACCCGTTTCCCGCCGGAGCCGAATGGCTATCTGCATATTGGCCATGCGAAATCTATCTGCCTGAACTTCGGGATCGCCCAGGACTATAAAGGCCAGTGCAACCTGCGTTTCGACGACACTAACCCGGTAAAAGAAGATATCGAGTATGTTGAGTCGATCAAAAACGACGTAGAGTGGTTAGGTTTTCACTGGTCTGGTAACGTCCGTTACTCCTCCGATTATTT…
LeuRS (mod)	pET21	TAATACGACTCACTATAGGGGAATTGTGAGCGGATAACAATTCCCCTCTAGAAATAATTTTGTTTAACTTTAAGAAGGAGATATACATATGCAAGAACAATATAGACCAGAAGAGATAGAATCCAAAGTACAGCTTCATTGGGATGAGAAGCGCACATTTGAAGTAACCGAAGACGAGAGCAAAGAGAAGTATTACTGCCTGTCTATGCTTCCCTATCCTTCTGGTCGACTACACATGGGCCACGTACGTAACTACACCATCGGTGACGTGATCGCCCGCTACCAGCGTATGCTGGGCAAAAACGTCCTGCAGCCGATCGGCTGGGACGCGTTTGGTCTGCCTGCGGAAGGCGCGGCGGTGAAAAACAACACCGCTCCGGCACCGTGGACGTACGACAA…
SerRS (mod)	pET21	TAATACGACTCACTATAGGGGAATTGTGAGCGGATAACAATTCCCCTCTAGAAATAATTTTGTTTAACTTTAAGAAGGAGATATACATATGCTAGATCCAAATCTACTTCGTAATGAGCCAGACGCAGTCGCTGAAAAACTGGCACGCCGGGGCTTTAAGCTGGATGTAGATAAGCTGGGCGCTCTTGAAGAGCGTCGTAAAGTATTGCAGGTCAAAACGGAAAACCTGCAAGCGGAGCGTAACTCCCGATCGAAATCCATTGGCCAGGCGAAAGCGCGCGGGGAAGATATCGAGCCTTTACGTCTGGAAGTGAACAAACTGGGCGAAGAGCTGGATGCAGCAAAAGCCGAGCTGGATGCTTTACAGGCTGAAATTCGCGATATCGCGCTGACCATCCC…
ValRS (mod)	pET21	TAATACGACTCACTATAGGGGAATTGTGAGCGGATAACAATTCCCCTCTAGAAATAATTTTGTTTAACTTTAAGAAGGAGATATACATATGGAAAAGACATATAACCCACAAGATATCGAACAGCCGCTTTACGAGCACTGGGAAAAGCAGGGCTACTTTAAGCCTAATGGCGATGAAAGCCAGGAAAGTTTCTGCATCATGATCCCGCCGCCGAACGTCACCGGCAGTTTGCATATGGGTCACGCCTTCCAGCAAACCATCATGGATACCATGATCCGCTATCAGCGCATGCAGGGCAAAAACACCCTGTGGCAGGTCGGTACTGACCACGCCGGGATCGCTACCCAGATGGTCGTTGAGCGCAAGATTGCCGCAGAAGAAGGTAAAACCCGTCACGA…
LeuRS (v2)	pET21	TAATACGACTCACTATAGGGGAATTGTGAGCGGATAACAATTCCCCTCTAGAAATAATTTTGTTTAACTTTAAGAAGGAGATATACATATGCAAGAACAATATcGtCCcGAAGAGATtGAATCaAAAGTACAGCTTCATTGGGATGAGAAGCGCACATTTGAAGTAACCGAAGACGAGAGCAAAGAGAAGTATTACTGCCTGTCTATGCTTCCCTATCCTTCTGGTCGcCTcCACATGGGCCACGTACGTAACTACACCATCGGTGACGTGATCGCCCGCTACCAGCGTATGCTGGGCAAAAACGTCCTGCAGCCGATCGGCTGGGACGCGTTTGGTCTGCCTGCGGAAGGCGCGGCGGTGAAAAACAACACCGCTCCGGCACCGTGGACGTACGACAA…
GlnRS (v2)	pET21	TAATACGACTCACTATAGGGGAATTGTGAGCGGATAACAATTCCCCTCTAGAAATAATTTTGTTTAACTTTAAGAAGGAGATATACATATGtcaGAAGCtGAAGCAcGtCCGACcAACTTTATtCGTCAGATtATCGATGAAGATCTGGCCAGTGGTAAGCACACCACAGTACACACCCGTTTCCCGCCGGAGCCGAATGGCTATCTGCATATTGGCCATGCGAAATCTATCTGCCTGAACTTCGGGATCGCCCAGGACTATAAAGGCCAGTGCAACCTGCGTTTCGACGACACTAACCCGGTAAAAGAAGATATCGAGTATGTTGAGTCGATCAAAAACGACGTAGAGTGGTTAGGTTTTCACTGGTCTGGTAACGTCCGTTACTCCTCCGATTATTT…
GsAlaRS (Eurofin)	pET21	TAATACGACTCACTATAGGGGAATTGTGAGCGGATAACAATTCCCCTCTAGGATCCGAATTCAAATAATTTTGTTTAACTTTAAGAAGGAGATATACATATGCATCATCATCATCATCATCACCATCACGGATCCGCATGCGATGACGATGACAAAAAAAAACTAACCTCGGCGGAAGTTCGACGCATGTTCCTGGAGTTTTTTCAAGAAAAGGGTCACACCGTCGAACCGAGCGCGTCGCTGATACCTGTTGATGACCCTTCGCTTTTATGGATAAATTCTGGCGTTGCCACACTGAAGAAGTATTTTGATGGCAGGATAATTCCCGAGAATCCTCGGATATGCAACGCACAGAAGTCCATTCGCACGAACGATATTGAGAACGTAGGTAAAACAGCG…
GsAlaRS (Twist)	pET21	TAATACGACTCACTATAGGGGAATTGTGAGCGGATAACAATTCCCCTCTAGGATCCGAATTCAAATAATTTTGTTTAACTTTAAGAAGGAGATATACATATGCATCATCATCATCATCATCACCATCACGGTAGTGCGTGTGACGATGACGATAAGAAGAAGCTGACAAGTGCCGAGGTCCGTCGTATGTTCTTAGAATTCTTCCAGGAGAAAGGCCATACAGTGGAGCCTTCGGCCAGCCTCATTCCCGTGGACGATCCGTCCCTGTTGTGGATTAACTCCGGTGTGGCAACGCTCAAGAAGTACTTCGACGGTCGGATTATCCCGGAAAACCCCCGTATCTGTAATGCCCAAAAGAGCATACGAACTAATGACATCGAAAATGTTGGCAAGACCGCA…
GsAlaRS (CoDHon)	pET21	TAATACGACTCACTATAGGGGAATTGTGAGCGGATAACAATTCCCCTCTAGAAATAATTTTGTTTAACTTTAAGAAGGAGATATACATATGCATCATCATCACCATCATCATCATCATGGCTCCGCTTGCGACGATGACGACAAAAAGAAACTGACGTCTGCAGAAGTTCGTCGTATGTTCCTGGAATTCTTTCAGGAAAAAGGTCACACCGTTGAACCTAGTGCGAGCCTGATCCCGGTAGATGACCCGTCTCTGCTGTGGATCAATTCCGGCGTGGCTACTCTGAAAAAGTATTTCGACGGTCGCATTATCCCGGAGAACCCGCGTATCTGCAACGCACAGAAATCGATTCGTACCAACGATATCGAAAACGTTGGTAAAACCGCCCGCCACCATAC…
GsSerRS (Twist)	pET21	TAATACGACTCACTATAGGGGAATTGTGAGCGGATAACAATTCCCCTCTAGGATCCGAATTCAAATAATTTTGTTTAACTTTAAGAAGGAGATATACATATGCTGGACGTTAAAATTCTCAGAGCGCAATTTGAAGAGGTTAAAGAGAAGCTGATGCAGCGTGGTGGTGACCTGGCTAACATTGACCGTTTTGAACAATTAGATAAAGAGAGACGTCGGCTTATAGCTGAAGTGGAAGAGTTGAAGAGTAAGCGCAATGATGTTTCACAACAAATTGCCGCGCTGAAGCGCGAGAAGAAGGATGCTGAGCCCCTTATAGTCCAGATGCGCGAGGTCGGGGATCGGATTAAGCAAATGGATGAGCACATACGTCAGTTAGAAGAGGAATTGAATGCCTTA…
GsSerRS (CoDHon)	pET21	TAATACGACTCACTATAGGGGAATTGTGAGCGGATAACAATTCCCCTCTAGAAATAATTTTGTTTAACTTTAAGAAGGAGATATACATATGTTAGATGTTAAAATTCTGCGTGCTCAATTTGAAGAAGTTAAGGAAAAACTGATGCAGCGTGGTGGCGACCTGGCAAACATCGACCGTTTCGAACAGCTGGATAAAGAACGCCGTCGTCTGATCGCTGAAGTTGAGGAACTGAAATCCAAGCGCAACGACGTATCACAGCAAATTGCCGCGCTGAAACGTGAAAAGAAAGATGCTGAACCGCTTATCGTGCAGATGCGTGAGGTCGGTGACCGCATCAAGCAGATGGACGAACACATCCGTCAGCTGGAAGAAGAACTGAATGCACTCCTGTTGTCTAT…
CpAlaRS (#2)	pET21	TAATACGACTCACTATAGGGGAATTGTGAGCGGATAACAATTCCCCTCTAGGATCCGAATTCAAATAATTTTGTTTAACTTTAAGAAGGAGATATACATATGCATCATCATCATCATCATCACCATCACGGATCCGCATGCGATGACGATGACAAAAAGTTTATGGGGGCTAATGAGCTCCGGGAGAAATATCTTTCTTTCTTTGAATCGAAGGATCACCTTAGACTTCAAAGTTTCCCTTTGGTACCTAAAAATGACAAGAGCCTCTTGTTAATTAACGCCGGCATGGCGCCTCTCAAACCGTACTTCACGGGACTAGAAGAGCCACCAAAGCGCCGGATCACTACCTGTCAGAAATGTATTCGGACAGGTGACATAGAAAATGTTGGAAAAACATCA…
TcAlaRS (#3)	pET21	TAATACGACTCACTATAGGGGAATTGTGAGCGGATAACAATTCCCCTCTAGGATCCGAATTCAAATAATTTTGTTTAACTTTAAGAAGGAGATATACATATGCATCATCATCATCATCATCACCATCACGGATCCGCATGCGATGACGATGACAAAAACTACATGGGGTTAAATGAGATCCGTGAAAAGTATCTATCGTTTTTCGAGTCGAAGGGTCATCTACGACTCCCCAGCTTCTCCCTCGTGCCGCAAAATGACAAGTCCCTATTGTTGATTAATGCCGGCATGGCCCCTTTAAAGCCTTATTTCACCGGTCAGGAGGTGCCACCCCGAAAGCGCGTAACTACGTGCCAAAAGTGCATAAGAACCGGTGACATCGAGAGGGTGGGAAAAACAGCC…
BsAlaRS (#5)	pET21	TAATACGACTCACTATAGGGGAATTGTGAGCGGATAACAATTCCCCTCTAGGATCCGAATTCAAATAATTTTGTTTAACTTTAAGAAGGAGATATACATATGCATCATCATCATCATCATCACCATCACGGATCCGCATGCGATGACGATGACAAAAAGCACCTTACTTCGGCCGAGGTCAGGCAAATGTTTCTGGATTTCTTTAAGGAAAAAGGCCATGCAGTAGAACCAAGCGCCAGTCTGGTCCCCCACGAGGACCCTTCTCTTCTCTGGATCAATAGCGGCGTTGCAACACTCAAAAAATACTTCGATGGTCGAGTTGTACCGGAGAACCCTCGCATCGTAAATGCTCAGAAAGCCATTCGCACCAATGATATTGAAAATGTAGGTAAGACCGCT…
TfAlaRS (#6)	pET21	TAATACGACTCACTATAGGGGAATTGTGAGCGGATAACAATTCCCCTCTAGGATCCGAATTCAAATAATTTTGTTTAACTTTAAGAAGGAGATATACATATGCATCATCATCATCATCATCACCATCACGGATCCGCATGCGATGACGATGACAAAAAGAAATTGGGTCTTAATGAGATCAGATCTCGGTTTTTAGAGTTTTTTGAGTCGAAGGGACATCTCGCGAAGGGATCATTCCCATTAGTTCCCCAAAATGATCCGTCTTTGTTACTGATTAACGCTGGCATGGCTCCGCTGAAGAACTACTTTATGGGCAAAGAGGTACCACCTAACAAACGAATGGCGACCTGTCAGAAGTGTATACGGACGGGGGATATTGAGAACGTGGGTAAAACGGCT…
TgAlaRS (#7)	pET21	TAATACGACTCACTATAGGGGAATTGTGAGCGGATAACAATTCCCCTCTAGGATCCGAATTCAAATAATTTTGTTTAACTTTAAGAAGGAGATATACATATGCATCATCATCATCATCATCACCATCACGGATCCGCATGCGATGACGATGACAAACGGAGCGATGAGATACGTCGACTTTTTCTCGAGTTCTTCGAAAAGAAAGGACATAAAATCCTCCCCTCGGCCAGCCTTATTCCGGATGATCCACAACTATTGTTCACGATAGCCGGCATGGTGCCTTTTAAACCCATATTTTGGGGCAAAGTAGATCCCGTCTACACGAGGATCGCGACGTGTCAGAAGTGCGTACGTACGACTGACATAGAGAATGTGGGCAAAACACCACGTCATCATACG…
TtAlaRS (#8)	pET21	TAATACGACTCACTATAGGGGAATTGTGAGCGGATAACAATTCCCCTCTAGGATCCGAATTCAAATAATTTTGTTTAACTTTAAGAAGGAGATATACATATGCATCATCATCATCATCATCACCATCACGGATCCGCATGCGATGACGATGACAAACGCACCGCTGAGATAAGGGAGAAGTATTTAGCCTTTTTCGAAGGAAAGGGGCATCTACGGCTCCCCTCATTTTCTCTTATACCAGAAAACGACCCGTCACTTTTATTCACCTCAGCTGGTATGGCTCCATTAAAACCATATTTCTTGGGCGCTAAGCCTATTTTCTTTGGTCGGGAATGGAGGCGCGTCACGACATGTCAAGAATGCTTGCGGGTGGGAGACATCGAAAACGTAGGCCGTACA…
StAlaRS (#9)	pET21	TAATACGACTCACTATAGGGGAATTGTGAGCGGATAACAATTCCCCTCTAGGATCCGAATTCAAATAATTTTGTTTAACTTTAAGAAGGAGATATACATATGCATCATCATCATCATCATCACCATCACGGATCCGCATGCGATGACGATGACAAAAAACAGCTGACCAGTGCTCAAATCCGCCAGATGTGGCTCGATTTTTGGAAGAGTAAAGGCCATGCCGTTGAGCCCTCAGCTAATCTCATCCCTGTTAATGATCCGACGCTGCTGTGGATCAATTCAGGCGTCGCCACCTTGAAGAAGTATTTTGACGGCTCTGTAATCCCGGAAAATCCCCGTATCACAAACTCTCAAAAAGCCATCCGCACCAATGATATTGAGAATGTGGGTAAAACTGCA…
SxAlaRS (#10)	pET21	TAATACGACTCACTATAGGGGAATTGTGAGCGGATAACAATTCCCCTCTAGGATCCGAATTCAAATAATTTTGTTTAACTTTAAGAAGGAGATATACATATGCATCATCATCATCATCATCACCATCACGGATCCGCATGCGATGACGATGACAAAAAAAACTTAAAGGCCAGTGAGATAAGACAAAATTTTATCGATTATTTTGTTGAACAGGGCCATATGGTGGAACCCTCGGCCCCATTAGTGCCAATTGATGACGACAGCCTATTATGGATCAATTCTGGTGTGGCGACCTTGAAGAAATATTTTGATGGCCGTGAGACTCCTAGGAAACCCCGTATAGTGAACTCGCAAAAGGCCATACGAACCAATGACATCGAGAATGTGGGATTTACTGCA…
GsAsnRS	pET21	TAATACGACTCACTATAGGGGAATTGTGAGCGGATAACAATTCCCCTCTAGGATCCGAATTCAAATAATTTTGTTTAACTTTAAGAAGGAGATATACATATGCATCATCATCATCATCATCACCATCACGGATCCATGCGCACTACCATAGCCGAGGTAAACCAATACGTAGGGCGCCAAGTCACTATTGGAGCTTGGCTTGCCAACAAGCGCAGTTCCGGTAAGATTGTGTTCCTGCAATTGCGCGATGGGACCGGCTTCATACAAGGAGTCGTGGAAAAGGCGAACGTATCTGAAGAGGTTTTCCAGCGTGCCAAGACTCTGACCCAGGAGACTTCCTTATATGTTACTGGCACTGTGCGCATCGATGAACGATCACCATTCGGTTACGAACTCTCA…
GsGluRS	pET21	TAATACGACTCACTATAGGGGAATTGTGAGCGGATAACAATTCCCCTCTAGGATCCGAATTCAAATAATTTTGTTTAACTTTAAGAAGGAGATATACATATGGCGAAAGATGTTCGCGTTCGTTACGCGCCGTCACCGACCGGGCACCTTCATATAGGTGGAGCTCGTACGGCTCTGTTCAATTACTTATTTGCACGTCACCACGGTGGAAAGATGATTGTGCGCATCGAAGATACTGATATTGAACGTAATGTTGAAGGCGGTGAGCAGAGCCAACTCGAGAATTTGCAGTGGCTTGGAATCGATTATGATGAGTCGGTGGACAAGGACGGCGGGTACGGTCCTTATCGTCAGACCGAACGGCTCGACATCTACCGGAAATATGTGGACGAACTTTTG…
GsIleRS	pET21	TAATACGACTCACTATAGGGGAATTGTGAGCGGATAACAATTCCCCTCTAGGATCCGAATTCAAATAATTTTGTTTAACTTTAAGAAGGAGATATACATATGCATCATCATCATCATCACGACTACAAGGAAACATTACTTATGCCACAGACCGAGTTCCCGATGAGAGGCAACTTGCCGAAAAGAGAACCCGAAATGCAAAAGAAATGGGAAGAGATGGATATCTATCGTAAGGTGCAAGAAAGAACCAAGGGACGCCCGCTGTTCGTGTTACATGACGGCCCGCCTTATGCCAATGGCGATATTCATATGGGCCACGCCCTGAATAAAATTTTAAAGGATATTATAGTCAGATACAAATCCATGTCGGGTTACTGTGCACCCTATGTACCCGGATGG…
GsLeuRS	pET21	TAATACGACTCACTATAGGGGAATTGTGAGCGGATAACAATTCCCCTCTAGGATCCGAATTCAAATAATTTTGTTTAACTTTAAGAAGGAGATATACATATGTCTTTCAATCACCGCGAGATTGAGCAGAAGTGGCAGGATTACTGGGAGAAGAATAAAACCTTCCGTACCCCTGACGATGACGATAAACCAAAATTTTATGTACTGGATATGTTTCCATACCCCTCTGGAGCGGGTCTGCATGTTGGCCACCCGGAAGGCTATACAGCGACGGATATTTTGGCCCGAATGAAAAGAATGCAAGGCTATAACGTTTTACACCCGATGGGTTGGGATGCCTTCGGTCTCCCGGCGGAGCAATATGCGCTGGACACCGGCAACGACCCAGCGGAATTTACG…
GsPheRS	pET21	TAATACGACTCACTATAGGGGAATTGTGAGCGGATAACAATTCCCCTCTAGGATCCGAATTCAAATAATTTTGTTTAACTTTAAGAAGGAGATATACATATGCATCATCATCATCATCATCACCATCACGGATCCGCATGCGATGACGATGACAAAAAAGAGAGATTGTATGAACTAAAACAAGAAGCACTCCGACGCATCGATGAGGCAAAGGACGTCAAGGCGTTGAATGACGTGCGTGTGGCGTACCTTGGGAAAAAAGGCCCCATTACCGAAGTACTCAGGGGGATGGGCGCTTTGCCACCAGAAGAACGACCGAAGCTCGGCGCTCTGGCTAATGAGGTGCGTGCGGCCATCCAGCAGGCTCTTGAAGCGAAACAAGCGAAACTGGAGCAAGAG…
GsTrpRS	pET21	TAATACGACTCACTATAGGGGAATTGTGAGCGGATAACAATTCCCCTCTAGGATCCGAATTCAAATAATTTTGTTTAACTTTAAGAAGGAGATATACATATGAAAACCATCTTCTCAGGCATTCAGCCTAGCGGCGTGATTACCATTGGTAATTATATAGGCGCGCTCCGCCAATTTGTTGAGTTACAGCATGAATACAACTGCTATTTCTGTATAGTCGACCAACACGCAATAACTGTGTGGCAGGACCCTCATGAGTTAAGAAAGAATATTCGCCGCCTTGCGGCGCTGTATCTTGCCGTTGGTATTGACCCAACGAAGGCGACCCTGTTTATTCAATCAGAAGTTCCCGCGCACGCCCAAGCTGCTTGGATGCTTCAGTGTATTGTTTATATAGGA…
GsTyrRS	pET21	TAATACGACTCACTATAGGGGAATTGTGAGCGGATAACAATTCCCCTCTAGGATCCGAATTCAAATAATTTTGTTTAACTTTAAGAAGGAGATATACATATGGACCTGCTGGCGGAATTGCAATGGAGAGGTCTTGTTAATCAAACGACAGACGAGGACGGCTTACGCAAGCTTCTGAACGAAGAGCGGGTTACATTATACTGCGGATTTGACCCTACTGCGGACTCGTTACACATTGGGAATCTGGCTGCTATTCTCACGCTCCGGCGCTTTCAACAGGCCGGGCATCGCCCGATCGCACTCGTAGGCGGAGCAACGGGGCTCATAGGAGATCCCTCGGGCAAGAAGAGTGAGCGTACACTGAACGCTAAGGAAACGGTAGAGGCATGGAGCGCGCGT…
GFP	pET21	TAATACGACTCACTATAGGGGAATTGTGAGCGGATAACAATTCCCCTCTAGAAATAATTTTGTTTAACTTTAAGAAGGAGATATACATATGGCTAGCATGACTGGTGGACAGCAAATGGGTCGCATGAGTAAAGGAGAAGAACTTTTCACTGGAGTTGTCCCAATTCTTGTTGAATTAGATGGTGATGTTAATGGGCACAAATTTTCTGTCAGCGGAGAGGGTGAAGGTGATGCAACATACGGAAAACTTACCCTTAAATTTATTTGCACTACTGGAAAACTACCTGTTCCATGGCCAACACTTGTCACTACTCTGACGTATGGTGTTCAATGCTTTTCCCGTTATCCGGATCACATGAAACGGCATGACTTTTTCAAGAGTGCCATGCCCGAAGGTTA…
Luciferase	pEX	TAATACGACTCACTATAGGGGAATTGTGAGCGGATAACAATTCCCCTCTAGAAATAATTTTGTTTAACTTTAAGAAGGAGATATACATATGGAAGACGCCAAAAACATCAAGAAAGGTCCAGCCCCGTTCTATCCCCTGGAAGATGGTACTGCTGGCGAACAGCTGCACAAAGCGATGAAACGGTATGCCTTAGTGCCTGGCACTATTGCTTTCACGGATGCGCATATCGAGGTCAATATTACCTATGCCGAGTATTTCGAGATGAGCGTGCGTTTAGCCGAAGCAATGAAACGCTATGGTCTGAATACCAATCATCGCATTGTGGTGTGTTCTGAAAACTCATTGCAGTTTTTCATGCCGGTTCTGGGTGCACTCTTCATAGGCGTCGCAGTGGCTCC…
Phi29 DNAP	pUC	TAATACGACTCACTATAGGGGGGTTGTGAGCGGATAACAATCCCCCCCTAGAAATAATTTTGTTTAACTTTAAGAAGGAGATATACATATGCCGAGAAAGATGTATAGTTGTGACTTTGAGACAACTACTAAAGTGGAAGACTGTAGGGTATGGGCGTATGGTTATATGAATATAGAAGATCACAGTGAGTACAAAATAGGTAATAGCCTGGATGAGTTTATGGCGTGGGTGTTGAAGGTACAAGCTGATCTATATTTCCATAACCTCAAATTTGACGGAGCTTTTATCATTAACTGGTTGGAACGTAGTGGTTTTAAGTGGTCGGCTGACGGATTGCCAAACACATATAATACGATCATATCTCGCATGGGACAATGGTACATGATTGATATATGTTT…
Eurofin : Eurofin genomics, Twist : Twist Biosciences, CoDHon : CodHonEditor
